# Mbd4 and MutSα protect cells from spontaneous deamination of 5-methylcytosine

**DOI:** 10.1101/2024.12.17.628571

**Authors:** Rebecca A. Bilardi, Christoffer Flensburg, Zhen Xu, Emily B. Derrick, Andrew Kueh, Ian J Majewski

## Abstract

5-Methylcytosine (5mC) is a common source of somatic mutations. Deamination of 5mC to thymine generates a G/T mismatch, which occurs spontaneously and must be repaired prior to DNA replication to avoid mutation. We generated genetically engineered mice and cell lines to define DNA repair pathways that protect against methylation damage. We observed a low background mutation rate in mouse bone marrow or colon, typically 0.2-0.5 CG>TG mutations/genome/day. This increased 3-7 fold in cells lacking the glycosylase Methyl-binding domain 4 (Mbd4), one of the few glycosylases capable of excising thymine from G/T mismatches. We found no role for Thymine DNA glycosylase (Tdg) in methylation damage repair. Instead, our results support cooperation between Mbd4 and the mismatch repair (MMR) complex MutSα (Msh6:Msh2), evident through elevated rates of methylation damage in Msh6-deficient cells; increasing to 2.6-4.8 CG>TG mutations/genome/day in primary cells and up to 13.9 CG>TG mutations/genome/day in cell lines. Our findings support the view that MutSα has DNA repair activity outside of replication. While loss of Mbd4 elevates methylation damage selectively, the broader functionality of MutSα explains why mutational signatures linked to Msh6-deficiency are variable and reflect the replicative history of the cell.
