## Supplementary Table 1 for "Mbd4 and MutSα protect cells from spontaneous deamination of 5-methylcytosine"

### Sheet: Sheet1
Gene	Primer sequence	PCR conditions	Expected band sizes
Mbd4		94°C 4min	WT=414bp
	GGAAGTCAGAGCTGCCAAAC	30 x (94°C 40sec, 60°C 30sec, 72°C 60sec)	Del=289bp
	GCCAGAGGCCACTTGTGTAG	72°C 5 min
Tdg	GAAACCTTCCCCTTTGAGGA	94°C 4min	WT=198bp
	GCATCACTTGGGTTCTTGGT	30 x (94°C 40sec, 60°C 30sec, 72°C 60sec)	Flox= 238bp
	AAATGGCAGGCTGTTCTGTT	72°C 5 min	Del=276bp
Rosa26 CreERT2	GCCAATGCTCTGTCTAGGGGTTGG	94°C 4min	WT=709bp
	CTTGCTCTCCCAAAGTCGCTCTGAG	35 x (94°C 60sec, 60°C 60sec, 72°C 60sec)	Cre=450bp
	TCGTTGCATCGACCGGTAARGCAGGC	72°C 5 min
Msh6	gaggggagacacctttggat	94°C 4min	WT=286bp
	gcctttcacccttggtcact	30 x (94°C 40sec, 55°C 30sec, 72°C 60sec)	Flox=326bp
	actggcctgaccctgttatg	72°C 5 min	Del=238bp
VavC	CTAGGCCACAGAATTGAAAGATCT	94°C 4min	WT=324bp
	GTAGGTGGAAATTCTAGCATCATCC	35 x (94°C 60sec, 58°C 60sec, 72°C 60sec)	Cre=236bp
	AGATGCCAGGACATCAGGAACCTG	72°C 5 min
	ATCAGCCACACCAGACACAGAGATC
