## Supplementary Table 2 for "Mbd4 and MutSα protect cells from spontaneous deamination of 5-methylcytosine"

### Sheet: Sheet1
Mbd4 CRISPR sequencing primers	GTGACCTATGAACTCAGGAGTCACAAGGATTGAAGTTCAGATCAA
	CTGAGACTTGCACATCGCAGCTGGCGACTCTGAAGTACCACTGG
Msh6 CRISPR sequencing primers	GTGACCTATGAACTCAGGAGTCGGAGAGTGACATTGGTGGCTCTGA
	CTGAGACTTGCACATCGCAGCTTTGGCTGAGCCTGTTTCCTTCTT
Mbd4 genotype in Mbd4-/- Tdg-/- cell line
Reference	GATTTTACTGTACTGCCGAAAGGGAGCATCAATCCCG
Allele 1	GATTTTACTGTACTGC-GAAAGGGAGCATCAATCCCGG	-1bp
Allele 2	GATTTTACTGTACTGCCCGAAAGGGAGCATCAATCCCGG	+1bp
Msh6 genotype in Msh6-/- cell line
Reference	GCACCTTTGGCAAAGGCGCTCCAAAGCGGAAGAGAGCCAT
Allele 1	GCACCTTTGGCAAAGGCG----AAAGCGGAAGAGAGCCAT	-4bp
Allele 2	GCACCTTTGGCAAAGGCGCTCCAAAAGCGGAAGAGAGCCAT	+1bp
Msh6 genotype in Mbd4-/- Msh6-/- cell line
Reference	GCACCTTTGGCAAAGGCGCTCCAAAGCGGAAGAGAGCCAT
Allele 1	GCACCTTTGGCAAAGGCGCTCC-AAGCGGAAGAGAGCCAT	-1bp
Allele 2	GCACCTTTGGCAAAGGCGCTCCAAAAGCGGAAGAGAGCCAT	+1bp
