## Supplementary Table 3 for "Mbd4 and MutSα protect cells from spontaneous deamination of 5-methylcytosine"

### Sheet: Sheet1
B6DelTdg genotypes		All from +/- x +/- matings
e10.5						Expected percentage				Expected numbers
	+/+	+/-	-/-			+/+	+/-	-/-		+/+	+/-	-/-
	8	24	19			0.25	0.5	0.25		12.75	25.5	12.75
e12.5	Not including obviously dead embryos					Expected percentage				Expected numbers
	+/+	+/-	-/-			+/+	+/-	-/-		+/+	+/-	-/-
	8	23	0			0.25	0.5	0.25		7.75	15.5	7.75
Weaning				Overall %		Expected percentage				Expected numbers
	+/+	+/-	-/-			+/+	+/-	-/-		+/+	+/-	-/-
M	13	18	0	54.386		0.125	0.25	0.125		7.125	14.25	7.125
F	12	14	0	45.614		0.125	0.25	0.125		7.125	14.25	7.125
Total	25	32	0
%	43.8596	56.1404	0
