## Supplementary Table 4 for "Mbd4 and MutSα protect cells from spontaneous deamination of 5-methylcytosine"

### Sheet: Mutations per genome per day
		SNV		Indel		CG>TG		C>T not CG>TG
		Mean	SD	Mean	SD	Mean	SD	Mean	SD
Bone marrow (3 months)	N
Wild type	6	1.07628	0.510841	0.406723	0.195205	0.160388	0.0432793	0.216028	0.0589395
Tdg-/-	5	1.59759	1.1709	2.16541	2.55699	0.144005	0.0526945	0.287377	0.165924
Mbd4-/-	2	1.75182	0.362312	0.329497	0.119342	1.12552	0.261451	0.221302	0.00700488
Tdg-/-Mbd4-/-	3	2.31421	0.3336	0.319673	0.0498159	1.73211	0.355288	0.224292	0.0791245
Msh6-/-	8	10.5032	1.75405	9.76108	2.99494	2.65125	0.504975	2.99204	0.570243
Msh6-/- Mbd4-/-	6	11.3444	0.867725	11.1864	1.41637	3.44959	0.229246	3.45649	0.363066
Bone marrow (6 months)
Wild type	4	1.36972	1.06914	0.207254	0.0713976	0.111366	0.0210936	0.131215	0.0611605
Msh6-/-	7	6.52823	0.331917	5.50958	0.803726	2.26653	0.260985	1.85146	0.1276
Colon
Wild type	9	6.19847	5.49047	1.69322	1.20365	0.494565	0.196969	1.28199	1.45994
Tdg-/-	4	7.23578	1.7253	1.91908	0.672661	0.58957	0.166729	1.12483	0.440948
Mbd4-/-	3	5.02906	0.504365	1.5366	0.0698667	1.4583	0.0939471	0.881838	0.115348
Msh6-/-	3	36.685	7.09937	19.0037	2.87749	4.78669	0.538953	12.3573	1.3311
Msh6-/- Mbd4-/-	3	33.5393	2.58124	20.141	2.31788	4.54155	0.574095	11.8515	2.75462
		SNV		Indel		CG>TG		C>T not CG>TG
		Mean	SD	Mean	SD	Mean	SD	Mean	SD
Cell lines	N
Wild type	2	16.5896	1.42334	1.91018	0.14915	0.802325	0.022509	1.94468	0.0399949
Mbd4-/-	2	20.9213	0.493294	9.51943	0.230114	1.79426	0.0278726	2.63785	0.0610709
Tdg-/-Mbd4-/-	2	26.0793	1.3082	9.77737	0.458133	2.72715	0.0970349	3.12708	0.328491
Msh6-/-	2	132.869	10.9413	230.183	6.54655	13.9274	0.780581	27.4628	2.61182
Msh6-/- Mbd4-/-	2	168.23	24.3173	122.568	9.84582	24.253	3.97836	34.1698	0.295047
Thymoma
Msh6-/-	3	102.954	26.2386	34.2307	12.2311	7.71541	1.13231	18.6727	4.40511
Msh6-/- Mbd4-/-	2	126.83	44.4159	50.2679	9.80832	13.9499	1.87176	34.8377	8.30921

### Sheet: Mutations per Mbp
		SNV		Indel		CG>TG		C>T not CG>TG
Mutations/Mbp		Mean	SD	Mean	SD	Mean	SD	Mean	SD
Bone marrow (3 months)	N
Wild type	6	0.0536186	0.0285158	0.0202209	0.0107225	0.00788517	0.00234054	0.0106595	0.00342848
Tdg-/-	5	0.064602	0.0450896	0.0862209	0.10067	0.0060119	0.00237208	0.0116913	0.00630989
Mbd4-/-	2	0.0837827	0.0173279	0.0157586	0.00570765	0.0538292	0.0125042	0.010584	0.000335016
Tdg-/-Mbd4-/-	3	0.0986054	0.0142142	0.0136209	0.00212259	0.0738031	0.0151383	0.00955679	0.00337139
Msh6-/-	8	0.523018	0.0808655	0.484231	0.140854	0.132174	0.0249065	0.148961	0.0267193
Msh6-/- Mbd4-/-	6	0.541759	0.030341	0.533567	0.0545639	0.164827	0.00908877	0.164961	0.0136347
Bone marrow (6 months)
Wild type	4	0.111156	0.0814574	0.0173496	0.00499581	0.00949919	0.00209808	0.0109299	0.00441207
Msh6-/-	7	0.551588	0.0397833	0.467682	0.086476	0.191169	0.0207184	0.156637	0.016067
Colon
Wild type	9	0.275899	0.218843	0.075018	0.0474247	0.0225729	0.00882224	0.0560778	0.0575586
Tdg-/-	4	0.279295	0.072914	0.0744165	0.0279672	0.0225353	0.00569719	0.0433662	0.0176475
Mbd4-/-	3	0.214282	0.0214904	0.0654725	0.00297693	0.0621362	0.00400296	0.037574	0.00491481
Msh6-/-	3	1.914	0.370402	0.991496	0.15013	0.24974	0.0281193	0.644726	0.0694488
Msh6-/- Mbd4-/-	3	1.56031	0.120084	0.936995	0.107832	0.211281	0.0267079	0.551353	0.128149
		SNV		Indel		CG>TG		C>T not CG>TG
		Mean	SD	Mean	SD	Mean	SD	Mean	SD
Cell lines	N
Wild type	2	0.973735	0.0835436	0.11212	0.00875449	0.047093	0.00132118	0.114144	0.00234753
Mbd4-/-	2	1.22799	0.0289542	0.558749	0.0135067	0.105315	0.001636	0.15483	0.00358459
Tdg-/-Mbd4-/-	2	1.53074	0.0767854	0.573889	0.0268904	0.160072	0.00569553	0.183546	0.019281
Msh6-/-	2	7.79881	0.642207	13.5108	0.384254	0.817477	0.0458167	1.61195	0.153302
Msh6-/- Mbd4-/-	2	9.87439	1.42732	7.19419	0.577907	1.42355	0.233512	2.00562	0.017318
Thymoma
Msh6-/-	3	10.2408	3.48192	3.27643	0.911148	0.779071	0.302298	1.9073	0.925418
Msh6-/- Mbd4-/-	2	9.94894	5.97301	3.86169	1.78438	1.06278	0.431609	2.69211	1.34969
